# Conversion of marginal land into switchgrass conditionally accrues soil carbon and reduces methane consumption

**DOI:** 10.1101/2020.03.18.997304

**Authors:** Colin T. Bates, Arthur Escalas, Jialiang Kuang, Lauren Hale, Yuan Wang, Don Herman, Erin E. Nuccio, Xiaoling Wang, Ying Fu, Renmao Tian, Gangsheng Wang, Daliang Ning, Yunfeng Yang, Liyou Wu, Jennifer Pett-Ridge, Malay Saha, Kelly Craven, Mary Firestone, Jizhong Zhou

## Abstract

Switchgrass (*Panicum virgatum* L.) is a perennial C_4_ grass native to tallgrass prairies of the Central US, and a promising bioenergy feedstock. Switchgrass can be cultivated on soils with low nutrient contents and its rooting depth, of up to 2 m, has brought attention to the crop as a potential mechanism to sequester and build soil carbon (C). Switchgrass, therefore, offers multifaceted benefits on degraded soils by enhancing soil organic matter content. However, to evaluate the sustainability of switchgrass-based biofuel production, it is crucial to understand the impacts of land conversion and switchgrass establishment on biotic/abiotic characteristics of various soils. In this study, we characterized the ecosystem-scale consequences of switchgrass growing at two highly-eroded, ‘Dust Bowl’ remnant field sites from Oklahoma US, with silt-loam (SL) or clay-loam (CL) soil textures having low nitrogen (N), phosphorus (P), and C contents. Paired plots at each site, including fallow control and switchgrass-cultivated, were assessed. Our results indicated that switchgrass significantly increased soil C at the SL site and reduced microbial diversity at the CL site. The CL site exhibited significantly higher CO_2_ flux and higher respiration from switchgrass plots. Strikingly, switchgrass significantly reduced the CH_4_ consumption by an estimated 39% for the SL site and 47% for the CL site. Structural equation modeling identified soil temperature, P content, and soil moisture levels as the most influential factors regulating both CO_2_ and CH_4_ fluxes. CO_2_ flux was also influenced by microbial biomass while CH_4_ flux was influenced by microbial diversity. Together, our results suggest that site selection by soil type is a crucial factor in improving soil C stocks and mitigating greenhouse gas (GHG) fluxes, especially considering our finding that switchgrass reduced methane consumption, implying that carbon balance considerations should be accounted for to fully evaluate the sustainability of switchgrass cultivation.
