## Supplementary material for "Conversion of marginal land into switchgrass conditionally accrues soil carbon and reduces methane consumption": Table S2

### Sheet: Sheet1
Table S2. Identification of variable names in found in Table S1.
ID	Unit	Description
SampleID	NA	Identification Number of Specific Sample in the Dataset
SampleName	NA	Unique string of identification details for each sample
Date	NA	Numeric date of sample taken by year, month and day
Year	NA	Year sample was taken
Season	NA	Season of the year sample was taken
Month	NA	Month sample was taken
Months_After_SG	NA	Numeric expression of the number of months elapsed after the planting of switchgrass at each site
CL	NA	Clay Loam Field Site Near Ardmore, OK
SL	NA	Silt Loam Field Site Near Buryneville, OK
SG	NA	Switchgrass Plot
FL	NA	Fallow mixed grasses plot
CollarPosition	NA	Trace Gas Collar Position Location
Direction	Cardinal direction	Direction collar was positioned at in the field
Ring	NA	Position of collar from the center with 1 indicated the collar is closest to the origin
Subplot	NA	Site-Plot
pH	0-14	Soil pH taken by mixing 10g of soil with 50ml of ddH20, mixing and measuring in the lab via pH probe
Moisture_Grav	%	Percent soil moisture after drying and calculating the % change
RELH	%	5-minute relative humidity at 1.5m
TAIR	Celsius	5-minute average air temperature at 1.5m
WSPD	Miles per hour	5-minute averaged wind speed at 10m
WDIR	Cardinal direction	5-minute averaged wind direction at 10m
WMAX	Miles per hour	Highest 3-second wind speed measurment each day
RAIN	Inches	Liquid precipitation measured each day
PRES	Milibars	Station atmospheric pressure
TS10	Degrees Celsius	Average temperature at a depth of 10cm for sod covered soil
TB10	Degrees Celsius	Average temperature at a depth of 10cm for bare soil
TR25	Degrees Celsius	The calibrated change in temperature of the soil over time after a heat pulse is interoduced at 25cm depth
TR60	Degrees Celsius	The calibrated change in temperature of the soil over time after a heat pulse is interoduced at 60cm depth
N03_N	ppm	soil Nitrate by KCL soil extraction in parts per million
NH4_N	ppm	Ammonium by KCL soil extrations in parts per million
P	ppm	Plant available phosphate by Melich III soil extraction in parts per million
TN	%	Percent soil Nitrogen
TC	%	Percent soil Carbon
CO2_dry.aic_lin	AIC	AIC score for linear model CO2
CO2_dry.aic_quad	AIC	AIC score for quadradic model CO2
CO2_dry.aic_exp	AIC	AIC score for exponential model CO2
CO2_dry.r2_lin	r2	R squared value for each model
CO2_dry.r2_quad	r2	R squared value for each model
CO2_dry.r2_exp	r2	R squared value for each model
CO2_dry.slope_lin	slope	Slope for each model
CO2_dry.slope_quad	slope	Slope for each model
CO2_dry.slope_exp	slope	Slope for each model
CO2_dry.best_model	Categorical	which model had the best AIC score to fit the data for that sample
CO2_dry.aic_best	AIC	AIC score for the best model
CO2_dry.r2_best	r2	R squared value for best model
CO2_dry.slope_best	slope	Slope for best model
N20_dry.aic_lin	AIC	AIC score for linear model N20
N20_dry.aic_quad	AIC	AIC score for quadradic model N20
N20_dry.aic_exp	AIC	AIC score for exponential model N20
N20_dry.r2_lin	r2	R squared value for each model
N20_dry.r2_quad	r2	R squared value for each model
N20_dry.r2_exp	r2	R squared value for each model
N20_dry.slope_lin	slope	Slope for each model
N20_dry.slope_quad	slope	Slope for each model
N20_dry.slope_exp	slope	Slope for each model
N20_dry.best_model	Categorical	which model had the best AIC score to fit the data for that sample
N20_dry.aic_best	AIC	AIC score for the best model
N20_dry.r2_best	r2	R squared value for best model
N20_dry.slope_best	slope	Slope for best model
CH4_dry.aic_lin	AIC	AIC score for linear model CH4
CH4_dry.aic_quad	AIC	AIC score for quadradic model CH4
CH4_dry.aic_exp	AIC	AIC score for exponential model CH4
CH4_dry.r2_lin	r2	R squared value for each model
CH4_dry.r2_quad	r2	R squared value for each model
CH4_dry.r2_exp	r2	R squared value for each model
CH4_dry.slope_lin	slope	Slope for each model
CH4_dry.slope_quad	slope	Slope for each model
CH4_dry.slope_exp	slope	Slope for each model
CH4_dry.best_model	Categorical	which model had the best AIC score to fit the data for that sample
CH4_dry.aic_best	AIC	AIC score for the best model
CH4_dry.r2_best	r2	R squared value for best model
CH4_dry.slope_best	slope	Slope for best model
Flux_CO2_dry.Christ	mmol∙m-2∙h-1	Flux as calculated from Christiansen et al., 2015
Flux_N2O_dry.Christ	mmol∙m-2∙h-1	Flux as calculated from Christiansen et al., 2015
Flux_CH4_dry.Christ	mmol∙m-2∙h-1	Flux as calculated from Christiansen et al., 2015
DCA1	NA	Axis 1 of the deterented correpsondence analysis for the microbial community structure
DCA2	NA	Axis 2 of the deterented correpsondence analysis for the microbial community structure
observed_species	Species number	The number of observed OTUs found after every sample was rarified to 30k reads per sample
PD_whole_tree	Phylogenetic Distance	The phylogenetic distance using the whole tree
chao1	Index values	Chao1 index
shannon	Index Vaues	Shannon diversity index
simpson	Index Vaues	Simpson index
PC1	NA	PC1 values of the principal component analysis on soil samples containing 43.2% of the variation
PC2	NA	PC2 values of the principal component analysis on soil samples containing 18.95% of the variation
