## Supplementary material for "Conversion of marginal land into switchgrass conditionally accrues soil carbon and reduces methane consumption": Table S3

### Sheet: Sheet1
Table S3. GHG flux and community metrics differences by Wilcox Sign Ranked Test and Mann-Whitney U test for effect size between switchgrass (SG) and fallow (FL) plots.
Variable	SL (SG v FL)			Effect Size Category	CL (SG v FL)			Effect Size Category
	z-value	p-value	r-Effect Size		z-value	p-value	r-Effect Size
CO2	0.26213	0.7932	0	-	3.4662	0.000528***	0.13	Small
CH4	9.7743	<2.2e-16***	0.37	Medium	4.0145	5.957e-5***	0.15	Small
N2O	-0.36162	0.7176	0	-	1.5506	0.05075	0	-
Observed Species	6.5971	4.194e-11***	0.38	Medium	-1.3285	0.184	0	-
Shannon	5.6679	1.446e-08***	0.33	Medium	-4.1924	2.76e-05***	0.24	Small
Simpson	3.2758	0.001054**	0.19	Small	-5.8941	3.767e-09***	0.34	Medium
Chao1	6.0353	1.587e-09***	0.35	Medium	-0.68262	0.4948	0	-
PD whole Tree	2.7247	0.006436**	0.16	Small	-3.2159	0.001301**	0.19	Small
Effect size determined by Mann-Whitney U test with small (0.1 - < 0.3), medium (0.3 - < 0.5), and large (> 0.5) ranges.
