## Supplementary material for "Conversion of marginal land into switchgrass conditionally accrues soil carbon and reduces methane consumption": Table S4

### Sheet: Sheet1
Table S5. p-values from t-test between relative abundances of major phyla for SG vs FL groups of each soil type by time point. p values adjusted by conservative bonferroni correction method.
Phylum	T0 - July 2016		T2 - September 2016		T4 - November 2016		T8 - March 2017		T11 - June 2017		T14 - September 2017		T16 - November 2017
	SL	CL	SL	CL	SL	CL	SL	CL	SL	CL	SL	CL	SL	CL
Acidobacteria	0.23	0.19	0.26	0.14	0.73	0.2	0.07	0.61	0.14	0.51	<0.001***	0.052	<0.001***	0.99
Actinobacteria	<0.001***	0.28	0.68	0.095	0.55	0.44	0.58	<0.001***	0.95	0.22	0.5	<0.001***	0.83	0.65
Bacteroidetes	0.14	0.69	0.17	<0.001***	0.62	0.092	0.62	<0.001***	0.27	0.092	<0.001***	0.11	<0.001***	0.93
Chlamydiae	0.14	0.078	0.28	0.18	0.15	0.045*	0.65	0.85	0.97	<0.001***	0.52	0.7	0.078	0.336
Chloroflexi	0.056	0.84	0.49	0.087	0.13	0.45	0.14	0.02*	0.23	0.64	0.18	0.042*	0.2	0.63
Cyanobacteria/Chloroplast	0.56	<0.001***	0.24	0.071	0.53	<0.001***	0.051	0.99	0.034*	0.064	0.05	0.032*	0.2	<0.001***
Deinococcus-Thermus	<0.001***	0.35	0.12	0.77	0.92	0.13	0.89	<0.001***	0.087	0.075	0.75	0.015*	<0.001***	0.55
Firmicutes	0.53	<0.001***	0.34	0.14	0.36	0.09	0.42	<0.001***	0.53	0.76	<0.001***	0.071	0.63	0.028*
Gemmatimonadetes	0.14	0.18	0.43	0.98	0.6	0.52	0.87	0.068	0.14	0.069	0.63	0.37	0.45	0.064
Parcubacteria	0.49	0.54	0.066	0.24	0.36	0.087	0.094	0.69	0.34	0.29	0.38	0.42	0.36	0.17
Plactomycetes	0.28	0.54	<0.001***	0.42	0.25	0.45	<0.001***	0.021*	0.27	0.053	0.43	0.48	0.3	0.14
Proteobacteria	0.14	0.8	0.14	0.26	0.19	0.22	<0.001***	0.29	0.16	0.62	0.31	0.71	0.06	0.59
Verrucomicrobia	0.12	0.053	0.06	0.38	0.42	0.25	0.28	<0.001***	<0.001***	0.25	0.34	0.46	0.042*	0.85
