## Supplementary material for "Conversion of marginal land into switchgrass conditionally accrues soil carbon and reduces methane consumption": Table 1

### Sheet: Sheet1
Table 1: Differences in physico-chemical soil properties for each site and treatment after 17-months. Values are mean ± SD values and significance was tested by Kruskal-Wallis rank sum test.
Variable	Silt Loam Fallow	Silt Loam Switchgrass	Kruskal-Wallis Tests			Clay Loam Fallow	Clay Loam Switchgrass	Kruskal-Wallis Tests
	Mean ± SD	Mean ± SD	Chi-squared	p	Effect Size	Mean ± SD	Mean ± SD	Chi-squared	p	Effect Size
pH	6.5 ± 0.67	6.7 ± 0.95	1.3158	0.2514	-	5.73 ± 0.44	5.85 ± 0.57	2.1738	0.14	-
Soil Moisture (%)	7.1 ± 4.1	8.7 ± 6	3.2725	0.07045	-	10.4 ± 6.8	9.82 ± 5.5	0.75428	0.3851	-
Total soil C (%)	0.47 ± 0.09	0.61 ± 0.12	118.01	< 0.0001***	0.40 Large	1.3 ± 0.42	1.3 ± 0.36	0.86	0.3964	-
Total soil N (%)	0.06 ± 0.01	0.07 ± 0.01	55.408	< 0.0001***	0.19 Medium	0.11 ± 0.02	0.11 ± 0.02	0.27474	0.6	-
Phosphorus (ppm)	55.6 ± 13	73.7 ± 9.7	128.08	< 0.0001 ***	0.44 Large	22.6 ± 9.7	17.5 ± 6.5	27.686	< 0.001**	0.095 Medium
Nitrate (ppm)	3.5 ± 3.7	2.2 ± 3	16.826	< 0.001**	0.06 Small	8.3 ± 9.8	8.9 ± 15	2.3698	0.1237	-
Ammonium (ppm)	13.6 ± 11	14.5 ± 10	1.7331	0.188	-	18.5 ± 11	17.9 ± 11.5	0.60947	0.435	-
*Effect size shown by epsilon squared with small (0.01 - < 0.08), medium (0.08 - < 0.26), and large (≥ 0.26) ranges.
